# mTOR is a Major Determinant of Chemosensitivity

**DOI:** 10.1101/2022.01.19.476916

**Authors:** Yuanhui Liu, Nancy G. Azizian, Delaney K. Sullivan, Yulin Li

## Abstract

Chemotherapy can eradicate a majority of cancer cells. However, a small population of tumor cells often survives drug treatments through genetic and/or non-genetic mechanisms, leading to tumor recurrence. Here we report a reversible chemoresistance phenotype regulated by the mTOR pathway. Through a genome-wide CRISPR knockout library screen in pancreatic cancer cells treated with chemotherapeutic agents, we have identified mTOR pathway as a prominent determinant of chemosensitivity. Pharmacological suppression of mTOR activity in cancer cells from diverse tissue origins leads to the persistence of a reversibly resistant population, which is otherwise eliminated by chemotherapeutic agents. Conversely, activation of mTOR pathway increases chemosensitivity *in vitro* and *in vivo* and predicts better survival among various human cancers. Persister cells display a senescence phenotype. Inhibition of mTOR does not induce cellular senescence *per se*, but rather promotes the survival of senescent cells through regulation of autophagy and G2/M cell cycle arrest, as revealed by a small molecule chemical library screen. Thus, mTOR plays a causal yet paradoxical role in regulating chemosensitivity; inhibition of the mTOR pathway, while suppressing tumor expansion, facilitates the development of a reversible drug-tolerant senescence state.
