## Supplementary Table S3 for "mTOR is a Major Determinant of Chemosensitivity"

### Sheet: Table S3A
Table S3A. Genes included in the mTOR-regulated persister signature.
MP up gene	MP down gene
SIPA1L2	PHGDH
TLR8-AS1	SFRP1
NEAT1	F2RL1
C1S	NES
COL27A1	IGFBP4
SLC16A9	CKB
TXNIP	PACSIN1
VGF	DDIT4
MIR222HG	TNFRSF6B
LBHD1	LOXL2
RP11-1334A24.5	H19
RP11-449P15.2	PSAT1
RP11-557H15.4	ZP3
GOLGA8A	MYBL2
KCP	SOX18
CASP1	CALB2
NPC2	DEF6
TPBG	PDE4D
ATP6V0E2-AS1	RNPEP
CFB	ELF3
TAGLN	CDC20
NEU1	ANLN
KCTD12	TPX2
IDUA	PLK1
MYL5	KIF2C
NMNAT2	COL3A1
CYP4V2	CCNA2
DUSP6	CFL2
RNF224	KIF18B
HBEGF	PBK
FBXL19-AS1	TUBB2B
NRBP2	NCAPD2
CSF3	IDH2
UST	CDCA2
ZNF124	ASPM
WDR97	PTTG1
FSCN2	SLC4A8
SYTL2	SHCBP1
SERPINE2	NEK2
CTSL	KIF14
LL22NC03-N14H11.1	GPT2
SQSTM1	CCNF
DUSP5	CIT
TNFRSF21	DLGAP5
MCOLN3	KRT80
MYH3	PRDM16
RP11-600F24.7	ECT2
C17orf102	RAB3D
PLIN4	H1-3
SNAI3	PHTF2
EOMES	CH507-528H12.1
SPOCD1	SLC6A9
QPCT	LMNB1
LSR	TOP2A
RP11-334C17.5	MAP4K2
SHH	EXOSC7
SLC16A8	RARG
GUSBP11	LMNB2
PROCR	ABCG1
MCF2L2	HLTF
RP11-217C7.1	MTMR2
TMEM147-AS1	PGAM1
CCDC18-AS1	UBE2S
PICART1	BUB1
CDKN1A	SPAG5
SLC9A3-AS1	PPP2R5D
GPR35	AURKA
RP11-805F19.3	SLC37A4
MZF1-AS1	CCNB2
AC021218.2	LGALS1
PRKAA2	DDAH2
TAS1R3	CENPW
LONRF3	JUP
ZFHX2-AS1	COQ2
RP4-781K5.4	PLAC8
SAMD5	SEMA3F
CD55	NME1-NME2
CD68	CORO1A
LINC02298	FAM72C
ARFGEF3	ATP23
MTURN	ZNF488
RGMB-AS1	KIAA0895
PRKCE	SDF2L1
NIPAL4	SNCB
NIPAL2	CENPE
ELMOD1	HMGB3
ATP6V1FNB	CENPF
CCDC183-AS1	DPYSL5
NECAB2	HDGFL2
EMB	ANP32E
PPP1R3F	CCDC167
ZNF132	CCDC28B
RP4-614O4.13	PRRX2
LINC02595	PLAT
CRB2	RAC3
IL3RA	LAPTM5
AC008746.12	LRRC8D-DT
ADAMTS13	USP18
LINC01297	DEPDC7
CYSRT1	ESPL1
TBC1D9	UCP2
PCNX2	H1-6
MGAM	H2BC8
P2RY1	TENT5B
SPRN	JPT1
AATBC	H1-2
DLGAP1-AS2	CBX1
RP4-781K5.6	FAM72B
AD000684.2	RP11-123M21.1
CORO2B	RP1L1
AC114730.3	MRPL28
RP11-57A19.2	TNS4
TMEM121B	H2AZ2
RGS16	MKI67
RGS11	STAC2
GALNT7	PIK3R3
XXbac-B135H6.19	FBXO36
CCDC190	TBXA2R
RYR3	LIPG
TRABD2B	PPP1R14A
SCARNA2	KRT16
RP11-417E7.3	SRPX
TTC39C	DCPS
COL7A1	OVOL2
ARHGEF6	RTN4RL1
BCAS1	KB-208E9.3
MAMDC4	PRTN3
PAN3-AS1	TUBB4A
RP5-1086K13.1	DUSP9
TRPM8	HID1
DSEL	RNF122
MXRA8	HSPA2
LINC00106	NANOS3
GBP2	HSPB1
TRIB1	SMC1A
TMOD2	RBM24
EGR4	ARHGAP11A
LTB4R	H2AP
LIMCH1	AS3MT
DISC1	C1QL1
LINC01341	ZNF438
RP1-137D17.2	H1-4
LINC00638	SRSF4
CILP2	SHANK2
QRICH2	CDH8
PAPSS2	PPFIBP2
DUSP4	H3C11
CNRIP1	RAB3A
RP11-264B17.3	KNL1
ANO9	APOBEC3G
CT69	CREB3L3
RP11-705C15.3	TECR
MALAT1	H2BC6
CALML6	CHDH
CEACAM19	SULT2B1
RP11-164J13.1	LYZ
CCDC154	TNS1
C3orf80	HNRNPA2B1
SPNS2	RP11-391L3.3
ZC3H12C	LEMD1
MCTP2	LINC00273
SDCBP2-AS1	MIR663AHG
CTD-2619J13.17	PRR11
RP11-54O7.1	GADD45GIP1
RP11-439E19.10	TRPS1
TMCO1-AS1	NRXN1
ADAM23	RILPL2
GPRASP1	H2AC8
SLC22A4	SARNP
RP11-63G10.4	TMEM88B
ABCC3	TCF7
ACP5	SLC2A12
SPRY4-AS1	H4C5
LAMC3	ERBB3
CEND1	LINC02557
UBAC2-AS1	FAM72D
PCLO	H2BC12
RP3-528L19.2	KLF15
ROPN1L	HNRNPD
XXbac-BPG55C20.7	H2AC16
RP11-190A12.10	ELANE
RP11-38L15.3	RP11-45A17.3
RP1-278C19.9	XXbac-BPG246D15.9
ITGB1-DT	LRRC26
PCDHAC1	CACNG7
CARD14	HPSE
ITGAD	LEO1
EBI3	RP1-153G14.4
SLFN5	RP11-1378G18.2
RP11-432J22.2	HMGB2
PCDH9	PDZD7
NRG2	HNRNPA3
ZMAT1	KLHL38
DISP3	RP3-467L1.4
NKPD1	PSIP1
FAM71F2	ZHX1-C8orf76
CH507-39O4.2	C6orf223
YJEFN3	HMGB1
RP11-723O4.10	NOTUM
PERCC1	SPARC
ARNTL2	GLI2
TCP11L2	PTMA
SYCE1	NDUFS5
RP11-996F15.2	HOXA1
LINC01977	H2AC18
PPP1R9A	CHST4
AP3B2	MECOM
RP5-858L17.1	RP11-269G24.6
LIF-AS2	COX17
NEK10	H4C13
NLRC3	PBX1
CTD-2319I12.4	CTD-2651B20.6
CARNS1	RAB17
RP1-137D17.4	ABCG4
LCE1F
LINC01080
TSPEAR-AS2
HCP5B
RP5-965G21.3
CTD-2619J13.27
HOMER3-AS1
DRICH1
RP4-781K5.5
PARD3B
ICA1
SRRM2-AS1
FOXD4
ZNF880
MASP2
RP11-228B15.4
KCNMB3
KCNC1
TMEM132E
LINC01165
ELOVL7
NEU4
LINC02600
CELF6
LINC01203
RP11-513I15.6
SLC34A3
COL11A2
GSDMB
TAS2R5
TCAP
AF011889.5
RP11-3D4.3
CCDC183
ATP10D
BMPR1B
FAM229B
TNK1
PLCH2
PPP1R1A
SLC5A2
CTA-204B4.2
MMP23B
FRMD6
EBF4
BATF3
ARHGAP22
SMTNL1
FAM171B
C2orf92
RP1-309F20.3
C1QTNF12
GAD1
FCGBP
GLIPR1
NDRG1
RP11-371C18.3
RP3-468B3.6
HS3ST3B1
RP11-557N21.1
FAM155A
TM4SF19-AS1
GNAI1
DAAM2
SLC7A9
RP11-480A16.3
RP11-2G22.1
ATG9B
ZNF345
MITF
RP11-106M3.2
COLGALT2
UMLILO
CFAP70
LINC01204
MRAP2
RP11-699C17.1
RP11-645C24.5
CTD-2587H24.10
CPZ
ECM1
RP11-295D4.1
BIRC7
COL20A1
RP3-412A9.16
FAM131B
AC139100.4
KCNK3
RP1-309F20.4
GPNMB
LAT
IFITM5
KCNAB3
DUBR
ZNF136
TAS2R3
CTD-2589H19.6
RP11-20D14.6
RNF150
KLF14
PRR22
ITGA2
PELI2
LINC01629
FLG
GOLGA7B
RP11-362L22.1
ANKS1B
FAM228B
CCNP
ENPP1
ZNF223
SLC46A2
MYO1D
KCNT1
RP11-732A19.10
C16orf71
CD52
CACNA1I
RP11-54O7.16
RABL2A
GS1-393G12.13
MYO15B
C13orf46
PRAP1
PPL
RP1-63M2.7
RP11-774O3.3
SMPDL3A
KLF12
RP11-622O11.6
CDHR2
FAS-AS1
GLT8D2
TMEM88
WFDC10B
FN1
AC097721.2
LINC00412
WFDC13
SCX
RBFOX3
SLC23A3
CTD-2506P8.6
RP11-549B18.1
MYO7B
NDRG4
WFDC3
DOK7
DYNLT4
UNC79
MAN1A1
SH3BGRL2
RP4-813D12.3
RP5-1047A19.16
MYG1-AS1
RP11-3D4.2
RP3-528L19.1
HLA-F
FBLL1
RP11-104N10.1
CTB-30L5.1
RP11-305E17.8
RP11-982M15.5
TACSTD2
SFRP5
SYT2
DPYSL4
RP11-407G23.2
ADAMTS17
BTBD19
TMPRSS9
LINC00184
CLDN6
CTRB1
KRTAP5-AS1
FAM167A
USP46-DT
RP11-213G2.2
AP006621.6
AC017116.11
ABALON
PFN4
RP11-464C19.4
RP11-268J15.6
RP11-644A7.2
AC007319.1
DDX19A-DT
MAP1B
RP6-99M1.3

### Sheet: Table S3B
Table S3B. NES, norminal p, and FDR q values for GSEA of public data sets.
Breast Cancer/GSE87455					Colorectal Cancer/GSE108277					AML/GSE40442
		MP up	MP down				MP up	MP down				MP up	MP down
Patient-101	NES	1.77537	-1.49679		Patient-c54	NES	1.43416	-2.25825		Patient-100232	NES	1.15389	-1.25551
	NOM p-val	0	0.0106383			NOM p-val	0.00694444	0			NOM p-val	0.136842	0.0764925
	FDR q-val	0.00439286	0.0162042			FDR q-val	0.064678	0			FDR q-val	0.304759	0.256485
Patient-102	NES	-1.45557	-1.34907		Patient-c59	NES	1.55836	-1.03867		Patient-237983	NES	1.85506	1.01292
	NOM p-val	0.00877193	0.0341297			NOM p-val	0.00165563	0.331731			NOM p-val	0	0.424908
	FDR q-val	0.0312933	0.0553965			FDR q-val	0.00879595	0.467582			FDR q-val	0.000416667	0.457093
Patient-103	NES	1.89621	-1.91215		Patient-c76	NES	1.24888	-2.06919		Patient-255421	NES	0.959225	0.985758
	NOM p-val	0	0			NOM p-val	0.0535988	0			NOM p-val	0.564159	0.492063
	FDR q-val	0	0.000216667			FDR q-val	0.206339	0			FDR q-val	0.946204	1
Patient-104	NES	1.7562	-2.17891		Patient-c95	NES	1.52431	-2.11015		Patient-296361	NES	1.57391	0.671807
	NOM p-val	0	0			NOM p-val	0	0			NOM p-val	0	0.984791
	FDR q-val	0.00270238	0			FDR q-val	0.0128147	0			FDR q-val	0.0193512	1
Patient-105	NES	-1.4171	1.06528		Patient-c96	NES	1.22749	-1.78416		Patient-319955	NES	1.33922	-0.986261
	NOM p-val	0.00601202	0.273279			NOM p-val	0.0657673	0			NOM p-val	0.0205339	0.484375
	FDR q-val	0.0317472	0.351391			FDR q-val	0.188072	0.000375082			FDR q-val	0.0936092	0.588892
Patient-108	NES	-1.21724	-1.8961		Patient-c98	NES	1.42763	-2.46855		Patient-387919	NES	1.04012	0.776212
	NOM p-val	0.0767754	0			NOM p-val	0	0			NOM p-val	0.365138	0.921933
	FDR q-val	0.137281	0.000503497			FDR q-val	0.0268495	0			FDR q-val	0.547643	1
Patient-109	NES	1.90849	1.58287		Patient-c102	NES	1.19303	-2.35108		Patient-410324	NES	1.3666	-0.969184
	NOM p-val	0	0.0020202			NOM p-val	0.0976562	0			NOM p-val	0.0235602	0.529215
	FDR q-val	0.000288095	0.00478258			FDR q-val	0.147134	0			FDR q-val	0.191857	0.68013
Patient-115	NES	1.82546	-1.81896		Patient-c115	NES	-1.12977	-1.53031		Patient-412761	NES	1.14075	1.071
	NOM p-val	0	0			NOM p-val	0.13602	0.00228311			NOM p-val	0.176166	0.313059
	FDR q-val	0	0			FDR q-val	0.209606	0.00825255			FDR q-val	1	0.748037
Patient-116	NES	1.63253	-1.95688		Patient-c116	NES	1.08649	-1.51681		Patient-418499	NES	1.4251	0.893634
	NOM p-val	0	0			NOM p-val	0.227273	0.00383142			NOM p-val	0.013913	0.710801
	FDR q-val	0.00316726	0			FDR q-val	0.401747	0.0909359			FDR q-val	0.0450445	0.733892
Patient-118	NES	-1.55872	-1.59468		Patient-c171	NES	1.71029	-2.07432		Patient-632729	NES	1.64794	-0.905808
	NOM p-val	0.00184162	0.00186567			NOM p-val	0	0			NOM p-val	0	0.669291
	FDR q-val	0.00727751	0.00567789			FDR q-val	0.00122226	0			FDR q-val	0.00765911	0.898802
Patient-119	NES	1.58006	-2.67552		Patient-c179	NES	1.15021	-2.07339		Patient-635258	NES	1.071	-1.0345
	NOM p-val	0	0			NOM p-val	0.139205	0			NOM p-val	0.304878	0.382479
	FDR q-val	0.00799372	0			FDR q-val	0.277276	0			FDR q-val	0.448826	0.687755
Patient-120	NES	1.46811	1.39865		Patient-c185	NES	1.38316	-1.8685		Patient-721214	NES	1.54825	1.16736
	NOM p-val	0.00197628	0.00772201			NOM p-val	0.010989	0			NOM p-val	0.00174216	0.187175
	FDR q-val	0.0240336	0.0376344			FDR q-val	0.0451196	0			FDR q-val	0.0412327	0.25929
Patient-126	NES	1.68401	-1.57518		Patient-c188	NES	1.22534	-2.32264		Patient-737451	NES	1.4318	1.30126
	NOM p-val	0	0.00420168			NOM p-val	0.0859729	0			NOM p-val	0.00749064	0.057041
	FDR q-val	0.00111651	0.00815886			FDR q-val	0.181403	0			FDR q-val	0.103456	0.200883
Patient-129	NES	1.9067	-1.99144		Patient-c219	NES	0.934137	-2.38513		Patient-775109	NES	1.59509	0.766169
	NOM p-val	0	0			NOM p-val	0.645646	0			NOM p-val	0	0.941176
	FDR q-val	0	0			FDR q-val	0.816494	0			FDR q-val	0.0593084	1
Patient-133	NES	1.74877	-2.18501		Patient-c246	NES	1.16293	-2.67626		Patient-831711	NES	1.51012	-0.917083
	NOM p-val	0	0			NOM p-val	0.107212	0			NOM p-val	0	0.694093
	FDR q-val	0.000261905	0			FDR q-val	0.189985	0			FDR q-val	0.0337684	0.836991
Patient-134	NES	1.29944	-1.42235		Patient-c262	NES	1.16293	-2.67626		Patient-869922	NES	1.17882	-0.709789
	NOM p-val	0.0530303	0.0107759			NOM p-val	0.107212	0			NOM p-val	0.121535	0.994242
	FDR q-val	0.0905476	0.0469452			FDR q-val	0.189985	0			FDR q-val	0.268805	1
Patient-135	NES	1.53563	-2.24977		Patient-c297	NES	0.989024	-2.24496
	NOM p-val	0.00189036	0			NOM p-val	0.453461	0
	FDR q-val	0.00928518	0			FDR q-val	0.47374	0
Patient-138	NES	-1.46268	-2.30201		Patient-c322	NES	1.38631	-2.19107
	NOM p-val	0.00458716	0			NOM p-val	0.00829876	0
	FDR q-val	0.0124718	0			FDR q-val	0.040752	0
Patient-141	NES	2.21256	-1.77191		Patient-c327	NES	1.35807	-2.37005
	NOM p-val	0	0			NOM p-val	0.0175439	0
	FDR q-val	0	0.000425			FDR q-val	0.0866246	0
Patient-145	NES	1.52158	-2.37526
	NOM p-val	0	0
	FDR q-val	0.0123507	0
Patient-148	NES	1.27288	-1.96193
	NOM p-val	0.025	0
	FDR q-val	0.0635284	0
Patient-150	NES	-1.48626	1.27794
	NOM p-val	0.0070922	0.0656109
	FDR q-val	0.0203626	0.0719511
Patient-152	NES	1.39859	-1.83049
	NOM p-val	0.0124334	0
	FDR q-val	0.0325708	0.000133333
Patient-153	NES	-1.5904	1.60775
	NOM p-val	0	0
	FDR q-val	0.00402098	0.000804535
Patient-154	NES	1.41385	-1.59789
	NOM p-val	0.0105634	0.00224719
	FDR q-val	0.0281586	0.00686183
Patient-155	NES	1.38241	-2.10614
	NOM p-val	0.0142349	0
	FDR q-val	0.0677373	0
Patient-158	NES	1.47679	1.64868
	NOM p-val	0.00516351	0.0018018
	FDR q-val	0.018593	0.00745139
Patient-159	NES	1.80251	-1.89794
	NOM p-val	0	0
	FDR q-val	0.000710417	0
Patient-201	NES	1.41889	-2.33346
	NOM p-val	0.00230415	0
	FDR q-val	0.0302142	0
Patient-204	NES	1.85834	-2.24657
	NOM p-val	0	0
	FDR q-val	0.000413636	0
Patient-205	NES	1.40305	-2.50551
	NOM p-val	0.00414079	0
	FDR q-val	0.0442938	0
Patient-206	NES	1.53349	-2.00649
	NOM p-val	0	0
	FDR q-val	0.0101838	0
Patient-210	NES	2.00612	-2.01722
	NOM p-val	0	0
	FDR q-val	0	0
Patient--211	NES	-1.25108	-2.07281
	NOM p-val	0.0220049	0
	FDR q-val	0.0635742	0
Patient--217	NES	-1.86447	1.76691
	NOM p-val	0	0
	FDR q-val	0.00013	0
Patient-218	NES	1.40795	-1.72923
	NOM p-val	0.0102564	0
	FDR q-val	0.0736227	0.00067906
Patient-222	NES	1.63202	-1.67237
	NOM p-val	0	0
	FDR q-val	0.00652765	0.00582566
Patient-223	NES	-1.88713	1.92734
	NOM p-val	0	0
	FDR q-val	0.000583333	0
Patient-224	NES	1.91399	-2.02657
	NOM p-val	0	0
	FDR q-val	0	0
Patient-225	NES	-1.57212	-2.36819
	NOM p-val	0	0
	FDR q-val	0.00477902	0
Patient-226	NES	-1.33761	-2.45551
	NOM p-val	0.0246679	0
	FDR q-val	0.0599409	0
Patient-227	NES	1.47403	-1.20498
	NOM p-val	0.00394477	0.119914
	FDR q-val	0.0191968	0.167703
Patient-302	NES	1.89361	-1.87522
	NOM p-val	0	0
	FDR q-val	0	0.000361111
Patient-303	NES	-1.05534	1.42492
	NOM p-val	0.305835	0.0178218
	FDR q-val	0.374749	0.0383073
Patient-310	NES	1.65017	-2.25665
	NOM p-val	0.00162866	0
	FDR q-val	0.00248435	0
Patient-311	NES	1.50708	-1.8815
	NOM p-val	0	0
	FDR q-val	0.00861535	0
Patient-313	NES	1.33294	-2.38267
	NOM p-val	0.0204082	0
	FDR q-val	0.0664327	0
Patient-314	NES	1.76255	1.45713
	NOM p-val	0	0.00371747
	FDR q-val	0.00263756	0.020367
Patient-317	NES	2.00212	-2.04006
	NOM p-val	0	0
	FDR q-val	0	0
Patient-320	NES	1.92765	-1.96251
	NOM p-val	0	0
	FDR q-val	0	0
Patient-323	NES	1.74017	-1.94203
	NOM p-val	0	0
	FDR q-val	0.00217869	0
Patient-324	NES	2.13048	-2.10982
	NOM p-val	0	0
	FDR q-val	0	0
Patient--326	NES	-1.21515	1.11163
	NOM p-val	0.0833333	0.18883
	FDR q-val	0.186765	0.223195
Patient--401	NES	2.03418	-1.45586
	NOM p-val	0	0.00724638
	FDR q-val	0	0.0184599
Patient-501	NES	0.992997	-1.86837
	NOM p-val	0.487476	0
	FDR q-val	0.466529	0
Patient-502	NES	1.30648	-1.89333
	NOM p-val	0.0532446	0
	FDR q-val	0.11928	0.00360606
Patient-507	NES	1.75072	-2.20558
	NOM p-val	0	0
	FDR q-val	0.000758387	0
Patient-608	NES	1.24866	-1.51916
	NOM p-val	0.0532787	0
	FDR q-val	0.0860087	0.00897026
Patient-610	NES	1.64315	-1.83098
	NOM p-val	0	0
	FDR q-val	0.00267932	0
Patient-611	NES	-1.37285	1.17213
	NOM p-val	0.0126582	0.147475
	FDR q-val	0.0957693	0.189801
Patient-614	NES	1.21268	1.16642
	NOM p-val	0.0944351	0.163265
	FDR q-val	0.150047	0.176788
Patient-615	NES	1.84367	-1.12202
	NOM p-val	0	0.207547
	FDR q-val	0.00276066	0.21459
Patient-616	NES	2.09301	1.18026
	NOM p-val	0	0.153465
	FDR q-val	0	0.176954
Patient-619	NES	-1.33594	1.40142
	NOM p-val	0.0235294	0.0118483
	FDR q-val	0.0837911	0.134886
Patient-703	NES	-1.4283	-1.49936
	NOM p-val	0.00562852	0.00594059
	FDR q-val	0.0277485	0.0390735
Patient-901	NES	-1.33908	-1.28529
	NOM p-val	0.0363951	0.0586146
	FDR q-val	0.0679526	0.0986997
Patient-902	NES	1.88725	-1.74742
	NOM p-val	0	0
	FDR q-val	0	0.000446078
