## Supplementary Table S4 for "mTOR is a Major Determinant of Chemosensitivity"

### Sheet: Table S4A
Table S4A. List of small-molecule chemicals included in the library screen.
Chemicals	Main Targets	Other targets	Concentrations	Parental cell viability (% of control)	Persister viability (% of control)
iHAP1	PP1 / PP2A activators		1µM	22	76
Decitabine	DNA methylation		30µM	41	99.5
Olaparib	PARP		300µM	21	81
JQ1	BET		100nM	80	50
Capivasertib / AZD5363	AKT		30µM	84	25
Copanlisib (BAY 80-6946)	PI3K		1µM	40	94.5
Trichostatin A / TSA	HDACi		100nM	83	3.33333
AZ32	ATM	PI3Kα and ATR (less)	10µM	98	103
Berzosertib / VE-822 / VX-970	ATR		100nM	97	20
Prexasertib HCl / LY2606368	CHK1		10nM	95	2
Nedisertib / M3814	DNA-PK		10µM	95	83
Afatinib	EGFR		1µM	98	92
Axitinib	VEGFR, c-Kit, PDGFRβ		3µM	15	104
Pemigatinib	FGFR		10µM	82	82
BMS-754807	IGF-IR / IR		10µM	6	97
Crenolanib	PDGFR α / β		3µM	1	135
Altiratinib	Met, Tie2, VEGF2, TrkA, TrkB, TrkC		3µM	106	100
Ceritinib / LDK378	ALK	IGF-1R, InsR, STK22D, FLT3 (less)	1µM	100.5	99
Tanzisertib / CC-930	JNK		10µM	106	110
Trametinib	MEK		3µM	20	100
Losmapimod / GW856553X	P38-MAPK		10µM	95	97.5
Sorafenib	RAF / VEGFR / PDGFR		10µM	19	62
Verteporfin	YAP	autophagosome formation	100nM	100	100
Saracatinib / AZD0530	Src / Lck / Fyn / Lyn		1µM	14	80
XMU-MP-1	MST		10µM	13	98
GW 788388	TGFbeta-RI	ALK5	10µM	109	95
Ruxolitinib (phosphate)	JAK 1 / 2	IL-6, TNF-alpha	60µM	5	101
LY2090314	GSK3a/b		100nM	63	22
Sonidegib/LDE225	Hedgehog / Smo		3µM	62	58
Dorsomorphin (hydrochloride)	AMPK	ALK2, ALK3, ALK6	10µM	81	99
MK-0457 / Tozasertib / VX-680	Aurora A/B/C	Aurora A> C> B	300nM	4	96.5
GSK2334470	PDK1		10µM	101.5	400
OTSSP167 (hydrochloride)	MELK		10nM	70	50
Selonsertib	ASK1		10µM	80	93.5
GNE-0877	LRRK2		10µM	94	92.5
GSK2606414	PERK		300nM	110	94
Ravoxertinib / GDC-0994	ERK		10µM	83.5	102.5
OTS514	TOPK		3nM	100	96
Tomivosertib (eFT-508)	MNK	eIF4E	100µM	79	107.5
Azaindole 1 / TC-S 7001	ROCK		1µM	39	56
Volasertib / BI 6727	PLK1	ABCB1,ABCG2	100nM	12	100
Rosiglitazone maleate	PPARg	ACSL4	3µM	102.5	95.5
Adavosertib / MK-1775	Wee1		100nM	103	20
CX-4945/Silmitasertib	CK2	Cdc2-like kinases (Clk1, Clk2, and Clk3)	3µM	105	61
Okadaic Acid	PP1 / PP2A		5nM	100	5
Idelalisib / CAL-101 / GS-1101	PI3K-delta / gamma		30µM	100	100
GDC-0326	PI3K-alpha		10µM	80.5	77
AZD6482	PI3K-beta		30µM	61	91
KU-0060648	PI3K-DNAPK		1µM	81.5	110
PIK-90	PI3K-a-d-g		1µM	82.5	119
Pictilisib / GDC-0941	PI3K-a-d	mTOR (much less)	10µM	29	125
GSK458 / Omipalisib / GSK2126458	PI3K	mTOR	1µM	11	96
Dactolisib / BEZ235	PI3K	mTOR	1µM	105	90
GDC-0068	AKT		30µM	79.5	98.5
Compound 43	TAOK1 / TAOK2		3µM	110	78
Dorsomorphin	AMPK	ALK2, ALK3, ALK6	1µM	84.5	105
MK-2461	MET	FGFR2, PDGFRα	10µM	92	104.5
MK-2206	pan-AKT		3µM	91	91.5
Miransertib/ARQ-092	pan-AKT		1µM	97	106.5
Afuresertib (hydrochloride)	pan-AKT		10µM	108	107
A-674563	AKT1		100nM	85	60
CCT128930	AKT2		10µM	109	109.5
Akt Inhibitor VIII	AKT1/2		10µM	18	55
Uprosertib	Pan-AKT / AKT3		3µM	97	102
SNS-032	CDK9		30nM	91	63
CAY10547	CDK9	CDK2-cyclin E	10µM	60	57
GSK-J4	KDM6		1µM	10	79
PD 407824	CHK1 / WEE1	PKC, Cdk4 (less)	3µM	78	5
NSC 95397	CDC25		3µM	108	65
SPS8I1 / NSC 663284	CDC25		300nM	102	33
CHIR-124	Chk1		30nM	101	5
LY2603618 / Rabusertib	Chk1		30nM	92	6
SRA737 / CCT245737	Chk1		3µM	100	16
AZD 6738 / Ceralasertib	ATR		3µM	80	12
BAY-1895344 / Elimusertib	ATR		30nM	100	1
CHIR98014	GSK3		1.5µM	83	1
GSK3β Inhibitor VIII / AR-A014418	GSK3beta		3µM	78	108.5
IM-12	GSK3beta		3µM	59	125
ABT-199	BCL2		3µM	104	98
Roscovitine	CDC2 (CDK2 / cyclin E)	Cdk7/cyclin H, Cdk5/p35, and cell division cycle (cdc)/cyclin B	30µM	9	109
EPZ5676	DOT1L		30µM	99.5	101.5
SGC0946	DOT1L		10µM	96	100.5
EPZ-6438	EZH2		30µM	94	108
GSK343	EZH2		10µM	77	107
JNJ-64619178	PRMT5		30µM	93	90.5
GSK591	PRMT5		10µM	76	97
MOZ-IN-3	KAT6A/B		30µM	98.5	93
CPI-455	KDM5		30µM	104	95
GSK-LSD1 (hydrochloride)	KDM1 (LSD1)		30µM	93	109
SP2509	KDM1 (LSD1)		1µM	75	108
CM-272	DNMTs		10nM	100	101
Rucaparib	PARPs		3µM	75.5	103.5
SAHA	HDACs (I,II, IV)		1µM	76.5	59
Panobinostat	HDAC		10nM	97.5	50
JNJ-26481585	HDAC (I, II,III,IV,V,VIII,X,XI)		10nM	90	106
AZD-1208	PIMs		30µM	103	94
pd-0332991 (hydrochloride)	CDK4/6		1µM	103	160
LDC-4297	CDK7	CDK 4, 6 and 9 (less)	300nM	102	160
Dinaciclib	CDK 1 / 2 / 5 / 9		30nM	95.5	101
GSK2656157	PREK		30µM	102	160
trans-ISRIB	eIF2α		10µM	101	64
Sal-003	eIF2α		10µM	101	106
KG-501	CREB	p300, CBP	1µM	92	103
Niclosamide	STAT3	CREB	100nM	96	104
Surfen	Calcium channel	CREB (autophagy)	30µM	80	2
BX-517	PDK1	AKT	3µM	95	95
BX-320	PDK1	AKT, p70S6K1	3uM	90	195
BX-912	PDK1		10uM	20	330
LY2584702 (tosylate)	S6K		1uM	105	200
Bisindolylmaleimide V	S6K	PKC	30uM	100	430
L-Norvaline	S6K		1uM	95	160
PF-04708671	S6K		1uM	103	230
LJI308	RSK	S6K1, MEK4, HIP	30uM	106	180
LJH685	RSK		1uM	90	215
SL 0101-1	RSK		1uM	95	150
BI-D1870	RSK	PLK1, Aurora B	1uM	100	170
BIIB021	HSP90		300nM	5	100
Onalespib	HSP90		30nM	60	100
ABT-263	Bcl-2, Bcl-xL, and Bcl-W	MCL1	3µM	102	5
ABT-737	Bcl-2, Bcl-xL, and Bcl-W	MCL1	3µM	98	25
Obatoclax (mesylate)	Bcl-2, Bcl-W, Bcl-xL	MCL1	30nM	100	99
S63845	MCL1		3µM	60	0
AZD-5991	MCL1		10µM	65	5
ac-ietd-cho (trifluoroacetate-salt)	Caspase 8		10µM	102.5	95
boc-aevd-cho (trifluoroacetate-salt)	Caspase 8,1,3,6,9		10µM	102	95.5
ac-devd-cho (trifluoroacetate-salt)	Caspase (goup II, 3, 7)		10µM	101.5	96
ac-devd-cmk (trifluoroacetate-salt)	Caspase 3,6,7,8,10		30µM	101	96.5
HS-1371	RIPK3		30µM	100.5	97
GSK872	RIPK3		30µM	60	250
RIPA-56	RIPK1	RIPK3 (less)	30µM	100	97.5
GSK481	RIPK1		30µM	99.5	98
Necrostatin-2	RIPK		30µM	99	98.5
Briciclib	eIF4E	Cyclin D1, c-Myc	100nM	90	95
H-151	STING		30µM	98.5	99
C-170	STING		300nM	100	70
C-178	STING		1µM	50	25
C-176	STING		1µM	50	5
RO8191	IFNAR2 (agonist)		3µM	101	48
Trichostatin A	HDAC I, II, IV		100nM	83	20
Entinostat / MS-275	HDAC I, III		300nM	103	10
Scriptaid	HDAC		1µM	97	25
Flavopiridol	RNA polymerase II	CDK 1, 2, 4, 7, TFEB inhibitor	100nM	100	100
ML210	GPX4		100nM	103	25
JKE-1716	GPX4		1µM	97	25
Altretamine	GPX4		10µM	98	99.5
(1S,3R)-RSL3	GPX4		100nM	80	5
HX531	RXR		10µM	60	100
IACS-010759	Mitochondrial complex I		10µM	100	100.5
Fascaplysin (chloride)	CDK 4	CDK6	100nM	99	49
LEE011	CDK 4 / 6		1µM	97	210
Abemaciclib / LY2835219 (methanesulfonate)	CDK 4 / 6		300nM	98	200
Autophinib	Autophagy (VPS34)		1µM	80	10
CP 673,451	PDGFR α / β		300nM	99	190
SU 16f	PDGFR β	VEGFR	1µM	100	155
DMPQ (hydrochloride)	PDGFR β		3µM	101	150
GSK461364	PLK1	PLK2, PLK3 (less)	300nM	102	145
BI-2536	PLK1	PLK2, PLK3 (less), BRD4, c-Myc	30nM	1	101
KC7F2	HIF-1α		10µM	98	101.5
CAY10585	HIF-1α	VEGF	10µM	98.5	102
ML-228	HIF-1α (activator)		100nM	80	80
Briciclib	eIF4E	Cyclin D1, c-Myc	3nM	80	50
4EGI-1	eIF4E / eIF4G Interaction	4E-BP1	10µM	99	102.5
VE-821	ATR	PIKKs ATM, DNA-PK, mTOR and PI3Kγ	300nM	99.5	103
ETP-46464	ATM/ATR	PI3Kα, mTOR and DNA-PKcs	10µM	100	103.5
GDC-0575	CHK1		100nM	60	25
3,6-dichloro-benzo[b] thiophene-2-Carboxylic Acid	MCL1		30µM	100.5	104
MIM1	MCL1		10µM	101	104.5
ML-311	MCL1	Bcl-xL	10µM	98	95
A-1210477	MCL1	Bcl-2, Bcl-XL, Bcl-W, and Bfl-1 (less)	10µM	80	25
UMI-77	MCL1	A1/Bfl-1, Bcl-2, Bcl-xL, and Bcl-W (less)	10µM	98.5	96
BH3I-1	BCL2		10µM	99	97
HA-14-1	BCL2		10µM	99.5	98
N-acetyl-L-lysine	ROS	TNF, NF-kB	10µM	100	99
Tunicamycin mixture	Glycosylation	GFR, HER2, HER3, and IGF-1R	100nM	66	67
Chloroquine	Autophagy		10uM	95	10
Bafilomycin A1	Autophagy (autophagosome maturation and protein degradation)		2nM	70	10
SAR405	Autophagy (autophagosome formation, VPS34)		10uM	75	15
MHY1485	Autophagy (fusion between autophagosomes and lysosomes)		20uM	105	3
ULK101	Autophagy (autophagy induction and autophagic flux , ULK1)		20uM	77.5	20
MRT68921	Autophagy (ULK1, ULK2)		600nM	80	18
VPS34 inhibitor 1	Autophagy (VPS34)		3uM	99	45
AICAR	AMPK (activator)		1uM	96.5	105.5
GSK621	AMPK (activator)		30uM	78.5	150
GSK690693	ULK1	AMPK, AKT, STING	1uM	100	5
SBI0206965	AMPK	ULK1, ULK2	1uM	90	95
Carfilzomib	Proteasome		1nM	100	96
Bortezomib	Proteasome		1nM	100	105
MG-132	Proteasome		300nM	90	75
CB5083	p97 ATPase / ERAD		300nM	20	50
Eeyearestatin1	ERAD		1µM	100.5	100
Piericidin A	Mitochondrial complex I		10µM	101	101
Rotenone	Mitochondrial complex I		100nM	70	60
Spautin-1	Autophagy		30µM	90	51
I-bet 762	BET (BRD2,3,4)		1µM	100	25
Ibrutinib	BTK		3µM	101.5	102
GSK126	EZH2		3µM	100	149
Farnesyl Thiosalicylic Acid / FTS / Salirasib	RAS		10µM	102	103
PLX4032	BRAF (V600E)		10µM	103	105
RU521	cGAS		10µM	100	66.6667
MRTX-849	KRAS (G12C)		1µM	60	151

### Sheet: Table S4B
Table S4B. Chemical inhibitors significantly decreasing or increasing persisters.
Chemicals reducing persisters	Chemical	Main Targets	Other targets	Concentrations	Parental cell viability (% of control)	Persister viability (% of control)
I. G2/M checkpoint inhibitors	Berzosertib / VE-822 / VX-970	ATR		100nM	97	20
	Prexasertib HCl / LY2606368	CHK1		10nM	95	2
	Adavosertib / MK-1775	WEE1		100nM	103	20
	PD 407824	CHK1 / WEE1	PKC, Cdk4 (less)	3µM	78	5
	SPS8I1 / NSC 663284	CDC25		300nM	102	33
	CHIR124	CHK1		30nM	101	5
	LY2603618 / Rabusertib	CHK1		30nM	92	6
	SRA737 / CCT245737	CHK1		3µM	100	16
	AZD 6738 / Ceralasertib	ATR		3µM	80	12
	BAY-1895344 / Elimusertib	ATR		30nM	100	1
	GDC-0575	CHK1		100nM	60	25
II. Autophagy inhibitors	Surfen	Calcium channel	CREB (autophagy)	30µM	80	2
	Autophinib	Autophagy (VPS34)		1µM	80	10
	Chloroquine	Autophagy		10uM	95	10
	Bafilomycin A1	Autophagy (autophagosome maturation and protein degradation)		2nM	70	10
	SAR405	Autophagy (autophagosome formation, VPS34)		10uM	75	15
	MHY1485	Autophagy (fusion between autophagosomes and lysosomes)		20uM	105	3
	ULK101	Autophagy (autophagy induction and autophagic flux , ULK1)		20uM	77.5	20
	MRT68921	Autophagy (ULK1, ULK2)		600nM	80	18
	VPS34 inhibitor 1	Autophagy (VPS34)		3uM	99	45
	GSK690693	ULK1	AMPK, AKT, STING	1uM	100	5
III. MCL1 inhibitors	ABT-263	Bcl-2, Bcl-xL, and Bcl-W	MCL1	3µM	102	5
	ABT-737	Bcl-2, Bcl-xL, and Bcl-W	MCL1	3µM	98	25
	S63845	MCL1		3µM	60	0
	AZD-5991	MCL1		10µM	65	5
	A-1210477	MCL1	Bcl-2, Bcl-XL, Bcl-W, and Bfl-1 (less)	10µM	80	25
IV. GPX4 inhibitors	ML210	GPX4		100nM	103	25
	JKE-1716	GPX4		1µM	97	25
	(1S,3R)-RSL3	GPX4		100nM	80	5
V. HDAC inhibitors	Trichostatin A	HDAC I, II, IV		100nM	83	20
	Entinostat / MS-275	HDAC I, III		300nM	103	10
	Scriptaid	HDAC		1µM	97	25
VI. Other inhibitors	Capivasertib / AZD5363	AKT		30µM	84	25
	LY2090314	GSK3 a / b		100nM	63	22
	CHIR98014	GSK3		1.5µM	83	1
	Okadaic Acid	PP1/PP2A		5nM	100	5
	I-bet 762	BET (BRD2,3,4)		1µM	100	25
Chemicals promoting persisters	Chemicals	Main Targets	Other targets	Concentrations	Parental cell viability (% of control)	Persister viability (% of control)
I. PDK1 inhibitors	GSK2334470	PDK1		10µM	101.5	400
	BX-320	PDK1	AKT, p70S6K1	3uM	90	195
	BX-912	PDK1		10uM	20	330
II. S6K inhibitors	LY2584702 (tosylate)	S6K		1uM	105	200
	Bisindolylmaleimide V	S6K	PKC	30uM	100	430
	L-Norvaline	S6K		1uM	95	160
	PF-04708671	S6K		1uM	103	230
III. RSK inhibitors	LJI308	RSK	S6K1, MEK4, HIP	30uM	106	180
	LJH685	RSK		1uM	90	215
	SL 0101-1	RSK		1uM	95	150
	BI-D1870	RSK	PLK1, Aurora B	1uM	100	170
IV. PDGFR inhibitors	CP 673,451	PDGFRα/β		300nM	99	190
	SU 16f	PDGFRβ	VEGFR	1µM	100	155
	DMPQ (hydrochloride)	PDGFRβ		3µM	101	150
	Crenolanib	PDGFRα/β		3µM	1	135
V. CDK4/6 inhibitors	PD 0332991 (hydrochloride)	CDK 4 / 6		1µM	103	160
	LDC-4297	CDK7	CDK 4, 6 and 9 (less)	300nM	102	160
	LEE011	CDK 4 / 6		1µM	97	210
	Abemaciclib / LY2835219 (methanesulfonate)	CDK 4 / 6		300nM	98	200
VI. Other inhibitors	GSK2656157	PERK		30µM	102	160
	GSK-872	RIPK3		30µM	60	250
	GSK461364	PLK1	PLK2, PLK3 (less)	300nM	102	145
	GSK621	AMPK (activator)		30uM	78.5	150
